# Interactions between *Pseudomonas aeruginosa* and six opportunistic pathogens cover a broad spectrum from mutualism to antagonism

**DOI:** 10.1101/2024.03.22.586229

**Authors:** Clémentine Laffont, Tobias Wechsler, Rolf Kümmerli

## Abstract

Bacterial infections often involve more than one pathogen. While it is known that polymicrobial infections can impact disease outcomes, we have a poor understanding about how pathogens affect each other’s behaviour and fitness. Here, we used a microscopy approach to explore interactions between *Pseudomonas aeruginosa* and six opportunistic human pathogens that often co-occur in polymicrobial infections: *Acinetobacter baumannii*, *Burkholderia cenocepacia*, *Escherichia coli*, *Enterococcus faecium*, *Klebsiella pneumoniae*, and *Staphylococcus aureus.* When following growing micro-colonies on agarose pads over time, we observed a broad spectrum of species-specific ecological interactions, ranging from mutualism to antagonism. For example, *P. aeruginosa* engaged in a mutually beneficial interaction with *E. faecium* but suffered from antagonism by *E. coli* and *K. pneumoniae*. While we found little evidence for active directional growth towards or away from cohabitants, we observed that certain species increased growth in double layers in co-cultures and that physical forces due to fast colony expansion had a major impact on fitness and interaction patterns. Overall, our work provides an atlas of pathogen interactions, potentially useful to understand species dynamics in polymicrobial infections. We discuss possible mechanisms driving pathogen interactions and offer predictions of how the different ecological interactions could affect virulence.
