## Supplementary material for "Interactions between *Pseudomonas aeruginosa* and six opportunistic pathogens cover a broad spectrum from mutualism to antagonism": Laffont_SupplementaryTables.xlsx

### Sheet: Table S1
Table S1: Statistics from the two-way ANOVAs and the TukeyHSD post hoc tests performed
on the fitness calculated using the log10-transformed maximum growth rate (MGR).
Significant results are highlighted in bold. PA: P. aeruginosa, AB: A. baumannii,
BC: B. cenocepacia, EC: E. coli, EF: E. faecium, KP: K. pneumoniae, SA: S. aureus.
* estimated p-adj when the test gave a value of 0
	Two-way ANOVA			TukeyHSD
	Factor	F value	p-value	Combinaison	p-adj
Cohabitant = AB	Species	0.005	0.943795	Cohabitant:co-Cohabitant:mono	0.417591
	Culture	7.7076	0.006252	PA:co-PA:mono	2.8e-06
	Day	72.2796	2.522e-14
	Species:Culture	22.633	4.825e-06
Cohabitant = BC	Species	30.363	4.235e-07	Cohabitant:co-Cohabitant:mono	0.865193
	Culture	14.695	0.0002506	PA:co-PA:mono	<0.00000004 *
	Day	17.694	6.725e-05
	Species:Culture	34.202	1.037e-07
Cohabitant = EC	Species	470.733	< 2.2e-16	Cohabitant:co-Cohabitant:mono	3.54e-05
	Culture	2.7493	0.09978	PA:co-PA:mono	2.5e-06
	Day	1.0987	0.29655
	Species:Culture	48.1402	1.855e-10
Cohabitant = EF	Species	45.7302	7.22e-10	Cohabitant:co-Cohabitant:mono	<0.00000004 *
	Culture	89.4443	7.987e-16	PA:co-PA:mono	<0.00000004 *
	Day	1.6726	0.1987
	Species:Culture	0.8362	0.3625
Cohabitant = KP	Species	186.023	< 2.2e-16	Cohabitant:co-Cohabitant:mono	0.637387
	Culture	27.06	4.237e-06	PA:co-PA:mono	<0.00000004 *
	Day	1.975	0.1665
	Species:Culture	31.773	9.505e-07
Cohabitant = SA	Species	14.0298	0.0002906	Cohabitant:co-Cohabitant:mono	0.0019557
	Culture	3.2032	0.0762988	PA:co-PA:mono	0.826247
	Day	0.0677	0.795254
	Species:Culture	11.3251	0.0010595

### Sheet: Table S2
Table S2: Statistics from the two-way ANOVAs and the TukeyHSD post hoc tests performed
on the fitness calculated using the log10-transformed area under the curve (AUC).
Significant results are highlighted in bold. PA: P. aeruginosa, AB: A. baumannii,
BC: B. cenocepacia, EC: E. coli, EF: E. faecium, KP: K. pneumoniae, SA: S. aureus.
* estimated p-adj when the test gave a value of 0
	Two-way ANOVA			TukeyHSD
	Factor	F value	p-value	Combinaison	p-adj
Cohabitant = AB	Species	63.5332	4.999e-13	Cohabitant:co-Cohabitant:mono	0.891315
	Culture	2.8472	0.09376	PA:co-PA:mono	0.0164419
	Day	81.3389	1.304e-15
	Species:Culture	6.6934	0.0107
Cohabitant = BC	Species	124.161	< 2.2e-16	Cohabitant:co-Cohabitant:mono	0.998092
	Culture	19.614	2.973e-05	PA:co-PA:mono	<0.00000004 *
	Day	34.439	9.525e-08
	Species:Culture	31.634	2.643e-07
Cohabitant = EC	Species	398.711	< 2.2e-16	Cohabitant:co-Cohabitant:mono	2.24e-05
	Culture	10.34	0.001654	PA:co-PA:mono	<0.00000004 *
	Day	0.5167	0.473584
	Species:Culture	66.6384	2.882e-13
Cohabitant = EF	Species	76.6758	3.079e-14	Cohabitant:co-Cohabitant:mono	1.2e-06
	Culture	42.1588	2.64e-09	PA:co-PA:mono	0.001362
	Day	4.7255	0.0319
	Species:Culture	3.0922	0.0815
Cohabitant = KP	Species	276.24	< 2.2e-16	Cohabitant:co-Cohabitant:mono	0.596005
	Culture	45.8092	1.837e-08	PA:co-PA:mono	<0.00000004 *
	Day	0.9945	0.3238
	Species:Culture	48.4745	9.322e-09
Cohabitant = SA	Species	34.6902	4.44e-08	Cohabitant:co-Cohabitant:mono	0.0041788
	Culture	0.0654	0.7986	PA:co-PA:mono	0.0055148
	Day	0.3647	0.5472
	Species:Culture	23.6783	3.904e-06

### Sheet: Table S3
Table S3: Statistics from the Welch's two sample t-tests performed on the directionality
and correction for multiple testing using the false discovery rate (FDR).
Significant results are highlighted in bold. PA: P. aeruginosa, AB: A. baumannii,
BC: B. cenocepacia, EC: E. coli, EF: E. faecium, KP: K. pneumoniae, SA: S. aureus.
		Species = PA				Species = Cohabitant
	Cohabitant	t	df	p-value	FDR-padj	t	df	p-value	FDR-padj
Time=2	AB	1.0529	70.009	0.296	0.84768	0.93512	65.239	0.3532	0.84768
	BC	-1.4052	26.919	0.1714	0.2571	-1.0765	41.345	0.2879	0.34548
	EC	-1.0704	80.875	0.2876	0.383467	-0.36891	40.916	0.7141	0.8546
	EF	-0.38166	58.849	0.7041	0.7542	-0.56586	35.703	0.575	0.69
	KP	-2.5616	19.876	0.01866	0.1122	-1.1361	15.45	0.2732	0.4338
	SA	0.8266	62.922	0.4116	0.6174	2.1843	41.989	0.03458	0.08376
Time=3	AB	-1.2452	66.216	0.2174	0.84768	0.029396	59.953	0.9766	0.9766
	BC	-0.13426	18.718	0.8946	0.8946	0.80714	43.699	0.424	0.462545
	EC	-3.1291	84.972	0.002403	0.0096	2.3308	40.97	0.02477	0.0744
	EF	-0.31453	61.154	0.7542	0.7542	-3.0341	45.695	0.003971	0.048
	KP	-2.5339	29.994	0.01674	0.1122	-1.5285	17.924	0.1439	0.3912
	SA	-2.1784	43.111	0.03489	0.08376	2.9592	39.073	0.005218	0.0372
Time=4	AB	-0.40766	63.567	0.6849	0.9012	0.19011	60.629	0.8499	0.927164
	BC	1.7531	15.222	0.0997	0.1994	1.8696	40.829	0.06872	0.19224
	EC	0.18386	83.093	0.8546	0.8546	1.8172	37.773	0.07713	0.1479
	EF	1.5823	59.54	0.1189	0.1704	-2.2594	45.936	0.02865	0.0861
	KP	-0.48078	29.924	0.6342	0.6342	-0.8174	17.625	0.4246	0.4632
	SA	0.07304	41.569	0.9421	0.959	2.9199	34.112	0.006165	0.0372
Time=5	AB	1.2533	70.751	0.2142	0.84768	0.52525	54.214	0.6016	0.9012
	BC	3.5921	18.306	0.002038	0.012	3.5424	32.309	0.001231	0.012
	EC	-0.1882	85.717	0.8512	0.8546	1.7361	35.22	0.09129	0.1479
	EF	1.5611	62.249	0.1236	0.1704	-2.0449	45.362	0.04669	0.11208
	KP	-0.81362	29.914	0.4223	0.4632	-1.098	15.227	0.2892	0.4338
	SA	0.05171	42.79	0.959	0.959	0.371	45	0.7124	0.91272
Time=6	AB	-0.31844	74.997	0.751	0.9012	-0.35379	51.972	0.7249	0.9012
	BC	3.4022	13.578	0.004465	0.018	1.7925	43.143	0.08007	0.19224
	EC	-3.2134	62.939	0.002069	0.0096	-1.6901	40.918	0.09862	0.1479
	EF	1.6637	48.298	0.1026	0.1704	-2.6257	44.682	0.0118	0.0656
	KP	1.4309	29.517	0.163	0.3912	0.90336	17.804	0.3784	0.4632
	SA	0.30677	39.389	0.7606	0.91272	1.271	44.331	0.2103	0.360514
Time=7	AB	2.7459	69.63	0.007673	0.0924	0.46279	65.999	0.645	0.9012
	BC	1.6167	11.275	0.1336	0.229029	1.186	43.694	0.242	0.322667
	EC	-4.753	66.867	1.105e-05	0.0001326	-1.8837	40.151	0.06687	0.1479
	EF	2.476	55.551	0.01636	0.0656	-1.551	45.456	0.1278	0.1704
	KP	-1.1298	29.81	0.2676	0.4338	-1.7745	17.084	0.09379	0.3752
	SA	1.8145	40.261	0.07705	0.1542	2.2235	44.75	0.03128	0.08376

### Sheet: Tables S4
Table S4: Statistics from the Welch's two sample t-tests performed on the roundness
at 10h. Significant results are highlighted in bold. PA: P. aeruginosa, AB: A. baumannii,
BC: B. cenocepacia, EC: E. coli, EF: E. faecium, KP: K. pneumoniae, SA: S. aureus.
	Species = PA			Species = Cohabitant
Cohabitant	t	df	p-value	t	df	p-value
AB	-0.10727	66.761	0.9149	-1.1483	65.511	0.255
BC	4.2167	29.773	0.0002124	-1.5434	34.47	0.1319
EC	-5.3255	85.739	7.983e-07	1.0458	39.395	0.302
EF	-2.4038	58.789	0.0194	-0.7635	41.861	0.4494
KP	-0.04089	29.533	0.9677	-0.56972	16.022	0.5768
SA	-3.3574	42.067	0.001678	-4.3658	34.009	0.0001121
All except KP	-4.2767	18.022	0.0004528

### Sheet: Tables S5
Table S5: Statistics from the Welch's Two Sample t-test performed
on the area of the double layers. Significant results are highlighted in bold.
PA: P. aeruginosa, AB: A. baumannii, BC: B. cenocepacia, EC: E. coli.
* estimated p-adj when the test gave a value of 0
	Species = PA			Species = Cohabitant
Cohabitant	t	df	p-value	t	df	p-value
AB	-3.4013	22.085	0.002553	1.6905	2.3156	0.2157
BC	-4.2607	11.409	0.001237	-3.1651	2.5143	0.0644
EC	-1.8956	5.0716	0.1157	-7.2774	32.593	2.562e-08

### Sheet: Tables S6
Table S6: Statistics from the Fisher's exact test for count data performed
on the number of double layers. Significant results are highlighted in bold.
PA: P. aeruginosa, AB: A. baumannii, BC: B. cenocepacia, EC: E. coli.
	Species = PA	Species = Cohabitant
Cohabitant	p-value	p-value
AB	0.01885	1
BC	4.51e-05	1
EC	0.001585	0.02114

### Sheet: Table S7
Table S7: Statistics from the ANOVAs and the TukeyHSD post hoc tests performed
on the fitness (calculated using the log10-transformed area under the curve (AUC)),
on the directionality (calculated between 2 and 7h), and on the roundness (calculated at 10h).
Correction for multiple testing using the false discovery rate (FDR) was applied for the directionality.
Significant results are highlighted in bold. PA: P. aeruginosa, AB: A. baumannii,
BC: B. cenocepacia, EC: E. coli, EF: E. faecium, KP: K. pneumoniae, SA: S. aureus.
* estimated p-adj when the test gave a value of 0
	ANOVA			TukeyHSD
		F value	p-value	Combinaison	p-adj	FDR-padj
Fitness		58.8	<2e-16	mono without KP-mono with KP	0.705329
				co-mono without KP	<0.00000004 *
				co-mono with KP	<0.00000004 *
Directionality		3.812	0.0237	mono without KP-mono with KP	0.653679	0.954028	Time= 2h
				co-mono without KP	0.0364731	0.131303
				co-mono with KP	0.0319103	0.131303
		6.515	0.0018	mono without KP-mono with KP	0.977505	0.998376	Time= 3h
				co-mono without KP	0.0195351	0.117211
				co-mono with KP	0.0012624	0.0113616
		0.209	0.811	mono without KP-mono with KP	0.994782	0.998376	Time= 4h
				co-mono without KP	0.859154	0.998376
				co-mono with KP	0.804041	0.998376
		2.838	0.0608	mono without KP-mono with KP	0.0782897	0.234869	Time= 5h
				co-mono without KP	0.68902	0.954028
				co-mono with KP	0.483061	0.802602
		8.84	0.000207	mono without KP-mono with KP	0.24859	0.559329	Time= 6h
				co-mono without KP	0.223706	0.559329
				co-mono with KP	0.0002516	0.0045288
		1.068	0.346	mono without KP-mono with KP	0.316809	0.633618	Time= 7h
				co-mono without KP	0.490479	0.802602
				co-mono with KP	0.998376	0.998376
Roundness		22.92	1.02e-09	mono without KP-mono with KP	8.9e-06		Time= 10h
				co-mono without KP	0.998916
				co-mono with KP	1.8e-06
